# The Language of Cancer: Decoding Cancer Signatures with Language Models and cfRNA Sequencing

**DOI:** 10.1101/2024.06.29.601341

**Authors:** Siwei Deng, Lei Sha, Yongcheng Jin, Tianyao Zhou, Chengen Wang, Qianpu Liu, Hongjie Guo, Chengjie Xiong, Yangtao Xue, Xiaoguang Li, Yuanming Li, Yaping Gao, Mengyu Hong, Junjie Xu, Shanwen Chen, Pengyuan Wang

## Abstract

We present GeneLLM, a novel large language model that offers a transformative approach to non-invasive cancer detection and biomarker discovery by directly interpreting plasma cell-free RNA (cfRNA) sequences. Unlike traditional annotation-dependent methods, GeneLLM operates without prior knowledge, achieving significantly improved multi-cancer detection accuracy. Critically, GeneLLM identifies novel cfRNAs (‘pseudo-biomarkers’) originating from previously unannotated genomic regions–overlooked by existing methods–offering new therapeutic targets and insights into intercellular communication. This innovative, cost-effective approach bypasses traditional bioinformatics tools, generating novel ‘pseudo-biomarkers’ that outperform existing methods even with low-depth sequencing data. Consequently, GeneLLM opens new avenues for biomarker discovery and expands our understanding of the extracellular transcriptome’s role in cancer development.
