## Supplementary Table S1 for "The Language of Cancer: Decoding Cancer Signatures with Language Models and cfRNA Sequencing"

### Sheet: Sheet1
patient_ID	type	source	gender	age	stage
P0230706001083	non_cancer_control	Peking_University_First_Hospital	male	54	NA
P0230706001082	non_cancer_control	Peking_University_First_Hospital	male	51	NA
P0230706001084	non_cancer_control	Peking_University_First_Hospital	female	45	NA
P0230706001139	non_cancer_control	Peking_University_First_Hospital	male	40	NA
P0230706001153	non_cancer_control	Peking_University_First_Hospital	male	45	NA
P0230706001080	non_cancer_control	Peking_University_First_Hospital	male	65	NA
P0230706001144	non_cancer_control	Peking_University_First_Hospital	female	48	NA
P0230706001079	non_cancer_control	Peking_University_First_Hospital	male	38	NA
P0230706001155	non_cancer_control	Peking_University_First_Hospital	female	39	NA
P0230706001135	non_cancer_control	Peking_University_First_Hospital	male	73	NA
P0230706001095	non_cancer_control	Peking_University_First_Hospital	female	56	NA
P0230706001069	non_cancer_control	Peking_University_First_Hospital	female	59	NA
P0230706001077	non_cancer_control	Peking_University_First_Hospital	male	44	NA
P0230706001166	non_cancer_control	Peking_University_First_Hospital	male	67	NA
P0230706001171	non_cancer_control	Peking_University_First_Hospital	female	63	NA
P0230706001147	non_cancer_control	Peking_University_First_Hospital	male	63	NA
P0230706001149	non_cancer_control	Peking_University_First_Hospital	male	48	NA
P0230706001158	non_cancer_control	Peking_University_First_Hospital	female	76	NA
P0230706001170	non_cancer_control	Peking_University_First_Hospital	male	54	NA
P0230706001073	non_cancer_control	Peking_University_First_Hospital	male	59	NA
P0230706001134	non_cancer_control	Peking_University_First_Hospital	female	42	NA
P0230706001137	non_cancer_control	Peking_University_First_Hospital	female	65	NA
P0230706001103	non_cancer_control	Peking_University_First_Hospital	female	51	NA
P0230706001074	non_cancer_control	Peking_University_First_Hospital	female	58	NA
P0230706001055	non_cancer_control	Peking_University_First_Hospital	female	53	NA
P0230706001067	non_cancer_control	Peking_University_First_Hospital	male	49	NA
P0230706001066	non_cancer_control	Peking_University_First_Hospital	female	39	NA
P0230706001172	non_cancer_control	Peking_University_First_Hospital	female	62	NA
P0230706001102	non_cancer_control	Peking_University_First_Hospital	female	55	NA
P0230706001063	non_cancer_control	Peking_University_First_Hospital	male	56	NA
P0230706001061	non_cancer_control	Peking_University_First_Hospital	female	47	NA
P0230706001075	non_cancer_control	Peking_University_First_Hospital	female	44	NA
P0230706001062	non_cancer_control	Peking_University_First_Hospital	female	60	NA
P0230706001194	non_cancer_control	Peking_University_First_Hospital	female	64	NA
P0230706001068	non_cancer_control	Peking_University_First_Hospital	female	54	NA
P0230706001094	non_cancer_control	Peking_University_First_Hospital	female	83	NA
P0230706001065	non_cancer_control	Peking_University_First_Hospital	male	56	NA
P0230706001196	non_cancer_control	Peking_University_First_Hospital	female	80	NA
P0230706001078	non_cancer_control	Peking_University_First_Hospital	male	44	NA
P0230706001058	non_cancer_control	Peking_University_First_Hospital	male	71	NA
P0230706001060	non_cancer_control	Peking_University_First_Hospital	female	72	NA
P0230706001197	non_cancer_control	Peking_University_First_Hospital	male	72	NA
P0230706001057	non_cancer_control	Peking_University_First_Hospital	female	67	NA
P0230706001200	non_cancer_control	Peking_University_First_Hospital	male	50	NA
P0230706001056	non_cancer_control	Peking_University_First_Hospital	male	57	NA
P0230706001059	non_cancer_control	Peking_University_First_Hospital	male	64	NA
P0230706001128	non_cancer_control	Peking_University_First_Hospital	male	62	NA
P0230706001105	non_cancer_control	Peking_University_First_Hospital	female	64	NA
P0230706001150	non_cancer_control	Peking_University_First_Hospital	female	49	NA
P0230706001191	non_cancer_control	Peking_University_First_Hospital	male	63	NA
P0230706001188	non_cancer_control	Peking_University_First_Hospital	female	55	NA
P0230706001112	non_cancer_control	Peking_University_First_Hospital	male	67	NA
P0230706001182	non_cancer_control	Peking_University_First_Hospital	female	45	NA
P0230706001190	non_cancer_control	Peking_University_First_Hospital	female	65	NA
P0230706001109	non_cancer_control	Peking_University_First_Hospital	male	63	NA
P0230706001151	non_cancer_control	Peking_University_First_Hospital	female	57	NA
P0230706001154	non_cancer_control	Peking_University_First_Hospital	male	53	NA
P0230706001177	non_cancer_control	Peking_University_First_Hospital	female	70	NA
P0230706001161	non_cancer_control	Peking_University_First_Hospital	male	61	NA
P0230706001181	non_cancer_control	Peking_University_First_Hospital	male	45	NA
P0230706001183	non_cancer_control	Peking_University_First_Hospital	male	54	NA
P0230706001138	non_cancer_control	Peking_University_First_Hospital	female	63	NA
P0230706001198	non_cancer_control	Peking_University_First_Hospital	male	46	NA
P0230706001187	non_cancer_control	Peking_University_First_Hospital	female	63	NA
P0230706001186	non_cancer_control	Peking_University_First_Hospital	male	52	NA
P0230706001175	non_cancer_control	Peking_University_First_Hospital	male	60	NA
P0230706001129	non_cancer_control	Peking_University_First_Hospital	male	60	NA
P0230706001146	non_cancer_control	Peking_University_First_Hospital	female	66	NA
P0230706001121	non_cancer_control	Peking_University_First_Hospital	female	50	NA
P0230706001120	non_cancer_control	Peking_University_First_Hospital	female	57	NA
P0230706001148	non_cancer_control	Peking_University_First_Hospital	male	41	NA
P0230706001192	non_cancer_control	Peking_University_First_Hospital	male	38	NA
P0230706001054	non_cancer_control	Peking_University_First_Hospital	male	62	NA
P0230706001195	non_cancer_control	Peking_University_First_Hospital	male	70	NA
P0230706001081	non_cancer_control	Peking_University_First_Hospital	female	62	NA
P0230706001164	non_cancer_control	Peking_University_First_Hospital	male	54	NA
P0230706001156	non_cancer_control	Peking_University_First_Hospital	female	59	NA
P0230706001152	non_cancer_control	Peking_University_First_Hospital	female	68	NA
P0230706001159	non_cancer_control	Peking_University_First_Hospital	female	63	NA
P0230706001099	non_cancer_control	Peking_University_First_Hospital	male	59	NA
P0230706001122	non_cancer_control	Peking_University_First_Hospital	male	49	NA
P0230706001193	non_cancer_control	Peking_University_First_Hospital	male	78	NA
P0230706001119	non_cancer_control	Peking_University_First_Hospital	female	56	NA
P0230706001049	non_cancer_control	Peking_University_First_Hospital	male	78	NA
P0230706001089	non_cancer_control	Peking_University_First_Hospital	female	60	NA
P0230706001085	non_cancer_control	Peking_University_First_Hospital	female	61	NA
P0230706001185	non_cancer_control	Peking_University_First_Hospital	female	70	NA
P0230706001189	non_cancer_control	Peking_University_First_Hospital	male	65	NA
P0230706001184	non_cancer_control	Peking_University_First_Hospital	female	49	NA
P0230706001130	non_cancer_control	Peking_University_First_Hospital	female	30	NA
P0230706001076	non_cancer_control	Peking_University_First_Hospital	female	56	NA
P0230706001019	non_cancer_control	Peking_University_First_Hospital	male	51	NA
P0230706001169	non_cancer_control	Peking_University_First_Hospital	male	66	NA
P0230706001098	non_cancer_control	Peking_University_First_Hospital	female	43	NA
P0230706001096	non_cancer_control	Peking_University_First_Hospital	male	58	NA
P0230706001097	non_cancer_control	Peking_University_First_Hospital	female	58	NA
P0230706001162	non_cancer_control	Peking_University_First_Hospital	female	40	NA
P0230706001064	non_cancer_control	Peking_University_First_Hospital	male		NA
P0230707001002	non_cancer_control	Beijing_Hospital	male	65	NA
P0230707001001	non_cancer_control	Beijing_Hospital	male	54	NA
P0230706001113	non_cancer_control	Peking_University_First_Hospital	male	74	NA
P0230706001107	non_cancer_control	Peking_University_First_Hospital	female	61	NA
P0230706001110	non_cancer_control	Peking_University_First_Hospital	female	67	NA
P0230526001008	non_cancer_control	Beijing_Hospital	female	58	NA
P0230529001010	non_cancer_control	Beijing_Hospital	female	36	NA
P0230602001007	non_cancer_control	Beijing_Hospital	male	58	NA
P0230602001014	non_cancer_control	Beijing_Hospital	male	57	NA
P0230605001001	non_cancer_control	Beijing_Hospital	male	69	NA
P0230609001008	non_cancer_control	Beijing_Hospital	female	54	NA
P0230609001010	non_cancer_control	Beijing_Hospital	female	61	NA
P0230613001003	non_cancer_control	Beijing_Hospital	female	65	NA
P0230613001006	non_cancer_control	Beijing_Hospital	male	57	NA
P0230621001003	non_cancer_control	Beijing_Hospital	male	36	NA
P0230811001006	non_cancer_control	Beijing_Hospital	male	64	NA
P0231101001001	non_cancer_control	Sir_Run_Run_Shaw_Hospital	female	28	NA
P0231101001002	non_cancer_control	Sir_Run_Run_Shaw_Hospital	female	31	NA
P0231101001003	non_cancer_control	Sir_Run_Run_Shaw_Hospital	female	54	NA
P0231101001004	non_cancer_control	Sir_Run_Run_Shaw_Hospital	female	37	NA
P0231101001005	non_cancer_control	Sir_Run_Run_Shaw_Hospital	female	68	NA
P0231101001006	non_cancer_control	Sir_Run_Run_Shaw_Hospital	female	33	NA
P0231101001007	non_cancer_control	Sir_Run_Run_Shaw_Hospital	female	27	NA
P0231101001008	non_cancer_control	Sir_Run_Run_Shaw_Hospital	female	34	NA
P0231101001009	non_cancer_control	Sir_Run_Run_Shaw_Hospital	female	60	NA
P0231101001010	non_cancer_control	Sir_Run_Run_Shaw_Hospital	female	40	NA
P0231101001011	non_cancer_control	Sir_Run_Run_Shaw_Hospital	male	56	NA
P0231101001012	non_cancer_control	Sir_Run_Run_Shaw_Hospital	male	40	NA
P0231101001013	non_cancer_control	Sir_Run_Run_Shaw_Hospital	male	35	NA
P0231101001014	non_cancer_control	Sir_Run_Run_Shaw_Hospital	male	26	NA
P0231101001015	non_cancer_control	Sir_Run_Run_Shaw_Hospital	male	35	NA
P0231101001016	non_cancer_control	Sir_Run_Run_Shaw_Hospital	male	30	NA
P0231101001017	non_cancer_control	Sir_Run_Run_Shaw_Hospital	male	23	NA
P0231101001018	non_cancer_control	Sir_Run_Run_Shaw_Hospital	male	32	NA
P0231101001019	non_cancer_control	Sir_Run_Run_Shaw_Hospital	male	54	NA
P0231101001020	non_cancer_control	Sir_Run_Run_Shaw_Hospital	male	56	NA
P0230516001008	non_cancer_control	Beijing_Hospital	male	51	NA
P0230516001009	non_cancer_control	Beijing_Hospital	male	68	NA
P0230627001005	non_cancer_control	Beijing_Hospital	male	55	NA
P0230707001004	non_cancer_control	Beijing_Hospital	male	68	NA
P0230710001001	non_cancer_control	Beijing_Hospital	female	71	NA
P0230713001001	non_cancer_control	Beijing_Hospital	female	65	NA
P0230713001005	non_cancer_control	Beijing_Hospital	male	80	NA
P0230713001006	non_cancer_control	Beijing_Hospital	female	62	NA
P0230713001007	non_cancer_control	Beijing_Hospital	male	66	NA
P0230719001004	non_cancer_control	Beijing_Hospital	female	78	NA
P0230719001005	non_cancer_control	Beijing_Hospital	male	63	NA
P0230719001006	non_cancer_control	Beijing_Hospital	male	63	NA
P0230719001007	non_cancer_control	Beijing_Hospital	female	68	NA
P0230719001008	non_cancer_control	Beijing_Hospital	female	59	NA
P0230721001005	non_cancer_control	Beijing_Hospital	female	62	NA
P0230721001006	non_cancer_control	Beijing_Hospital	male	64	NA
P0230721001007	non_cancer_control	Beijing_Hospital	male	60	NA
P0230721001008	non_cancer_control	Beijing_Hospital	male	63	NA
P0230725001006	non_cancer_control	Beijing_Hospital	male	50	NA
P0230725001007	non_cancer_control	Beijing_Hospital	male	50	NA
P0230725001008	non_cancer_control	Beijing_Hospital	female	61	NA
P0230725001009	non_cancer_control	Beijing_Hospital	male	51	NA
P0230728001004	non_cancer_control	Beijing_Hospital	female	58	NA
P0230728001005	non_cancer_control	Beijing_Hospital	male	64	NA
P0230801001002	non_cancer_control	Beijing_Hospital	male	58	NA
P0230801001003	non_cancer_control	Beijing_Hospital	male	59	NA
P0230801001009	non_cancer_control	Beijing_Hospital	male	70	NA
P0230801001010	non_cancer_control	Beijing_Hospital	male	67	NA
P0230801001011	non_cancer_control	Beijing_Hospital	male	59	NA
P0230804001006	non_cancer_control	Beijing_Hospital	female	54	NA
P0230703001014	colorectal_cancer	Peking_University_First_Hospital	male	77	I
P0230703001003	colorectal_cancer	Peking_University_First_Hospital	female	66	III
P0230703001013	colorectal_cancer	Peking_University_First_Hospital	male	70	I
P0230703001002	colorectal_cancer	Peking_University_First_Hospital	male	64	II
P0230703001005	colorectal_cancer	Peking_University_First_Hospital	male	49	III
P0230703001008	colorectal_cancer	Peking_University_First_Hospital	male	67	II
P0230703001004	colorectal_cancer	Peking_University_First_Hospital	female	50	I
P0230703001012	colorectal_cancer	Peking_University_First_Hospital	male	63	II
P0230703001010	colorectal_cancer	Peking_University_First_Hospital	male	63	III
P0230703001006	colorectal_cancer	Peking_University_First_Hospital	male	78	II
P0230703001001	colorectal_cancer	Peking_University_First_Hospital	male	61	III
P0230703001032	colorectal_cancer	Peking_University_First_Hospital	female	51	II
P0230704002036	colorectal_cancer	Peking_University_First_Hospital	female	81	III
P0230703001031	colorectal_cancer	Peking_University_First_Hospital	female	71	III
P0230704002044	colorectal_cancer	Peking_University_First_Hospital	male	74	II
P0230703001026	colorectal_cancer	Peking_University_First_Hospital	male	67	III
P0230704002045	colorectal_cancer	Peking_University_First_Hospital	male	61	III
P0230703001033	colorectal_cancer	Peking_University_First_Hospital	male	83	II
P0230703001036	colorectal_cancer	Peking_University_First_Hospital	male	51	I
P0230704002035	colorectal_cancer	Peking_University_First_Hospital	male	75	III
P0230704002004	colorectal_cancer	Peking_University_First_Hospital	male	67	III
P0230704002038	colorectal_cancer	Peking_University_First_Hospital	male	37	IV
P0230704002041	colorectal_cancer	Peking_University_First_Hospital	female	72	IV
P0230704002016	colorectal_cancer	Peking_University_First_Hospital	male	29	II
P0230703001015	colorectal_cancer	Peking_University_First_Hospital	female	74	III
P0230704002006	colorectal_cancer	Peking_University_First_Hospital	male	54	II
P0230704002001	colorectal_cancer	Peking_University_First_Hospital	male	57	I
P0230704002018	colorectal_cancer	Peking_University_First_Hospital	male	42	III
P0230704002013	colorectal_cancer	Peking_University_First_Hospital	male	49	I
P0230703001030	colorectal_cancer	Peking_University_First_Hospital	male	53	IV
P0230703001017	colorectal_cancer	Peking_University_First_Hospital	female	70	II
P0230704002003	colorectal_cancer	Peking_University_First_Hospital	male	59	II
P0230704002007	colorectal_cancer	Peking_University_First_Hospital	female	67	III
P0230703001034	colorectal_cancer	Peking_University_First_Hospital	male	55	II
P0230703001027	colorectal_cancer	Peking_University_First_Hospital	male	84	II
P0230703001029	colorectal_cancer	Peking_University_First_Hospital	female	73	II
P0230704002021	colorectal_cancer	Peking_University_First_Hospital	male	76	III
P0230703001019	colorectal_cancer	Peking_University_First_Hospital	female	61	I
P0230704002002	colorectal_cancer	Peking_University_First_Hospital	male	59	III
P0230703001028	colorectal_cancer	Peking_University_First_Hospital	male	62	III
P0230703001035	colorectal_cancer	Peking_University_First_Hospital	male	59	II
P0230704002019	colorectal_cancer	Peking_University_First_Hospital	male	47	III
P0230704002010	colorectal_cancer	Peking_University_First_Hospital	female	53	III
P0230704002012	colorectal_cancer	Peking_University_First_Hospital	female	49	II
P0230703001018	colorectal_cancer	Peking_University_First_Hospital	female	72	III
P0230704002014	colorectal_cancer	Peking_University_First_Hospital	female	70	II
P0230704002039	colorectal_cancer	Peking_University_First_Hospital	male	82	II
P0230704002015	colorectal_cancer	Peking_University_First_Hospital	female	49	III
P0230704002042	colorectal_cancer	Peking_University_First_Hospital	female	61	III
P0230704002017	colorectal_cancer	Peking_University_First_Hospital	male	72	II
P0230704002024	colorectal_cancer	Peking_University_First_Hospital	female	61	I
P0230704002026	colorectal_cancer	Peking_University_First_Hospital	male	66	III
P0230704002023	colorectal_cancer	Peking_University_First_Hospital	female	68	I
P0230704002043	colorectal_cancer	Peking_University_First_Hospital	male	77	III
P0230703001021	colorectal_cancer	Peking_University_First_Hospital	male	64	III
P0230704002009	colorectal_cancer	Peking_University_First_Hospital	female	69	III
P0230704002040	colorectal_cancer	Peking_University_First_Hospital	male	57	III
P0230704002022	colorectal_cancer	Peking_University_First_Hospital	female	79	I
P0230704002033	colorectal_cancer	Peking_University_First_Hospital	male	70	II
P0230704002011	colorectal_cancer	Peking_University_First_Hospital	female	73	III
P0230703001023	colorectal_cancer	Peking_University_First_Hospital	female	87	III
P0230704002030	colorectal_cancer	Peking_University_First_Hospital	male	52	I
P0230704002032	colorectal_cancer	Peking_University_First_Hospital	female	53	I
P0230704002008	colorectal_cancer	Peking_University_First_Hospital	female	70	I
P0230704002029	colorectal_cancer	Peking_University_First_Hospital	female	70	III
P0230704002031	colorectal_cancer	Peking_University_First_Hospital	female	58	I
P0230704002028	colorectal_cancer	Peking_University_First_Hospital	male	66	I
P0230703001025	colorectal_cancer	Peking_University_First_Hospital	male	56	II
P0230703001020	colorectal_cancer	Peking_University_First_Hospital	female	50	IV
P0230704002025	colorectal_cancer	Peking_University_First_Hospital	female	75	II
P0230703001016	colorectal_cancer	Peking_University_First_Hospital	female	74	IV
P0230703001022	colorectal_cancer	Peking_University_First_Hospital	female	77	III
P0230704002034	colorectal_cancer	Peking_University_First_Hospital	female	87	III
P0230704002005	colorectal_cancer	Peking_University_First_Hospital	female	62	III
P0230704002027	colorectal_cancer	Peking_University_First_Hospital	male	42	II
P0230704002053	colorectal_cancer	Peking_University_First_Hospital	male	66	III
P0230705001006	colorectal_cancer	Peking_University_First_Hospital	male	57	II
P0230704002066	colorectal_cancer	Peking_University_First_Hospital	female	59	II
P0230705001005	colorectal_cancer	Peking_University_First_Hospital	male	49	II
P0230705001003	colorectal_cancer	Peking_University_First_Hospital	female	83	III
P0230704002060	colorectal_cancer	Peking_University_First_Hospital	male	70	II
P0230704002058	colorectal_cancer	Peking_University_First_Hospital	female	59	I
P0230704002049	colorectal_cancer	Peking_University_First_Hospital	female	47	III
P0230704002057	colorectal_cancer	Peking_University_First_Hospital	female	40	III
P0230704002056	colorectal_cancer	Peking_University_First_Hospital	female	73	II
P0230704002050	colorectal_cancer	Peking_University_First_Hospital	female	71	II
P0230704002055	colorectal_cancer	Peking_University_First_Hospital	male	34	III
P0230704002046	colorectal_cancer	Peking_University_First_Hospital	male	57	I
P0230704002059	colorectal_cancer	Peking_University_First_Hospital	male	77	III
P0230705001004	colorectal_cancer	Peking_University_First_Hospital	male	73	I
P0230704002065	colorectal_cancer	Peking_University_First_Hospital	female	53	I
P0230705001001	colorectal_cancer	Peking_University_First_Hospital	male	64	IV
P0230705001002	colorectal_cancer	Peking_University_First_Hospital	female	61	II
P0230704002061	colorectal_cancer	Peking_University_First_Hospital	male	78	II
P0230704002054	colorectal_cancer	Peking_University_First_Hospital	male	67	I
P0230704002051	colorectal_cancer	Peking_University_First_Hospital	female	76	II
P0230704002052	colorectal_cancer	Peking_University_First_Hospital	male	58	III
P0230704002047	colorectal_cancer	Peking_University_First_Hospital	male	58	III
P0230704002064	colorectal_cancer	Peking_University_First_Hospital	female	76	III
P0230704002067	colorectal_cancer	Peking_University_First_Hospital	female	61	III
P0230704002063	colorectal_cancer	Peking_University_First_Hospital	female	66	III
P0230704002062	colorectal_cancer	Peking_University_First_Hospital	female	65	II
Q-P0230626001002	stomach_cancer	Peking_University_First_Hospital	male	70	I
P0230626001004	stomach_cancer	Peking_University_First_Hospital	male	48	III
Q-P0230626001001	stomach_cancer	Peking_University_First_Hospital	female	59	III
P0230626001003	stomach_cancer	Peking_University_First_Hospital	male	59	III
P0230626001012	stomach_cancer	Peking_University_First_Hospital	male	69	II
P0230626001011	stomach_cancer	Peking_University_First_Hospital	male	67	II
P0230626001010	stomach_cancer	Peking_University_First_Hospital	male	72	I
P0230626001022	stomach_cancer	Peking_University_First_Hospital	male	62	II
P0230626001025	stomach_cancer	Peking_University_First_Hospital	male	62	III
P0230626001026	stomach_cancer	Peking_University_First_Hospital	female	45	II
P0230626001014	stomach_cancer	Peking_University_First_Hospital	male	56	III
P0230626001016	stomach_cancer	Peking_University_First_Hospital	male	68	III
P0230626001023	stomach_cancer	Peking_University_First_Hospital	male	77	IV
P0230626001020	stomach_cancer	Peking_University_First_Hospital	female	61	II
P0230626001024	stomach_cancer	Peking_University_First_Hospital	male	78	IV
P0230626001008	stomach_cancer	Peking_University_First_Hospital	male	64	III
P0230626001021	stomach_cancer	Peking_University_First_Hospital	male	65	I
P0230626001018	stomach_cancer	Peking_University_First_Hospital	male	52	I
P0230626001013	stomach_cancer	Peking_University_First_Hospital	male	67	III
P0230626001015	stomach_cancer	Peking_University_First_Hospital	male	56	III
P0230626001006	stomach_cancer	Peking_University_First_Hospital	female	41	III
P0230626001017	stomach_cancer	Peking_University_First_Hospital	female	72	II
P0230626001019	stomach_cancer	Peking_University_First_Hospital	male	64	II
P0230626001007	stomach_cancer	Peking_University_First_Hospital	male	68	I
P0230626001009	stomach_cancer	Peking_University_First_Hospital	male	69	III
P0230626001027	stomach_cancer	Peking_University_First_Hospital	female	34	III
P0230626001028	stomach_cancer	Peking_University_First_Hospital	male	58	II
P0230626001030	stomach_cancer	Peking_University_First_Hospital	female	55	I
P0230626001029	stomach_cancer	Peking_University_First_Hospital	male	56	III
P0230628002007	stomach_cancer	Peking_University_First_Hospital	female	72	I
P0230628002012	stomach_cancer	Peking_University_First_Hospital	male	87	I
P0230628002006	stomach_cancer	Peking_University_First_Hospital	male	34	III
P0230628002004	stomach_cancer	Peking_University_First_Hospital	male	62	I
P0230627002016	stomach_cancer	Peking_University_First_Hospital	male	32	I
P0230626001032	stomach_cancer	Peking_University_First_Hospital	male	61	I
P0230627002023	stomach_cancer	Peking_University_First_Hospital	male	58	II
P0230628002011	stomach_cancer	Peking_University_First_Hospital	female	58	III
P0230627002024	stomach_cancer	Peking_University_First_Hospital	female	66	II
P0230628002008	stomach_cancer	Peking_University_First_Hospital	female	56	IV
P0230628002010	stomach_cancer	Peking_University_First_Hospital	male	81	III
P0230627002022	stomach_cancer	Peking_University_First_Hospital	female	76	IV
P0230628002009	stomach_cancer	Peking_University_First_Hospital	female	72	III
P0230627002020	stomach_cancer	Peking_University_First_Hospital	male	51	IV
P0230627002017	stomach_cancer	Peking_University_First_Hospital	male	65	I
P0230628002002	stomach_cancer	Peking_University_First_Hospital	male	64	IV
P0230627002003	stomach_cancer	Peking_University_First_Hospital	male	79	III
P0230627002004	stomach_cancer	Peking_University_First_Hospital	female	60	I
P0230627002027	stomach_cancer	Peking_University_First_Hospital	male	59	I
P0230627002021	stomach_cancer	Peking_University_First_Hospital	male	73	IV
P0230627002014	stomach_cancer	Peking_University_First_Hospital	male	65	III
P0230628002005	stomach_cancer	Peking_University_First_Hospital	female	63	I
P0230627002001	stomach_cancer	Peking_University_First_Hospital	male	57	I
P0230628002003	stomach_cancer	Peking_University_First_Hospital	male	59	II
P0230627002019	stomach_cancer	Peking_University_First_Hospital	female	70	IV
P0230627002031	stomach_cancer	Peking_University_First_Hospital	female	72	IV
P0230627002012	stomach_cancer	Peking_University_First_Hospital	male	77	III
P0230627002028	stomach_cancer	Peking_University_First_Hospital	male	43	III
P0230627002011	stomach_cancer	Peking_University_First_Hospital	male	60	IV
P0230627002034	stomach_cancer	Peking_University_First_Hospital	male	57	II
P0230628002001	stomach_cancer	Peking_University_First_Hospital	male	49	I
P0230627002015	stomach_cancer	Peking_University_First_Hospital	female	52	I
P0230627002008	stomach_cancer	Peking_University_First_Hospital	male	62	III
P0230627002010	stomach_cancer	Peking_University_First_Hospital	female	40	IV
P0230627002007	stomach_cancer	Peking_University_First_Hospital	male	63	III
P0230627002018	stomach_cancer	Peking_University_First_Hospital	female	67	I
P0230627002009	stomach_cancer	Peking_University_First_Hospital	male	61	I
P0230627002029	stomach_cancer	Peking_University_First_Hospital	female	74	III
P0230627002032	stomach_cancer	Peking_University_First_Hospital	male	67	IV
P0230627002002	stomach_cancer	Peking_University_First_Hospital	male	54	I
P0230627002005	stomach_cancer	Peking_University_First_Hospital	male	60	III
P0230627002013	stomach_cancer	Peking_University_First_Hospital	female	64	III
P0230627002025	stomach_cancer	Peking_University_First_Hospital	male	57	I
P0230627002030	stomach_cancer	Peking_University_First_Hospital	male	63	I
P0230627002026	stomach_cancer	Peking_University_First_Hospital	male	76	I
P0230627002033	stomach_cancer	Peking_University_First_Hospital	male	69	III
P0230627002006	stomach_cancer	Peking_University_First_Hospital	male	86	IV
P0230626001031	stomach_cancer	Peking_University_First_Hospital	male	78	II
P0230628002016	stomach_cancer	Peking_University_First_Hospital	male	74	III
P0230629002008	stomach_cancer	Peking_University_First_Hospital	male	70	II
P0230628002015	stomach_cancer	Peking_University_First_Hospital	male	73	II
P0230628002023	stomach_cancer	Peking_University_First_Hospital	male	75	III
P0230629002003	stomach_cancer	Peking_University_First_Hospital	male	54	II
P0230629002001	stomach_cancer	Peking_University_First_Hospital	male	58	II
P0230628002017	stomach_cancer	Peking_University_First_Hospital	female	76	III
P0230629002006	stomach_cancer	Peking_University_First_Hospital	female	54	IV
P0230628002026	stomach_cancer	Peking_University_First_Hospital	female	63	III
P0230628002024	stomach_cancer	Peking_University_First_Hospital	female	53	III
P0230628002018	stomach_cancer	Peking_University_First_Hospital	male	36	I
P0230628002019	stomach_cancer	Peking_University_First_Hospital	male	60	I
P0230628002013	stomach_cancer	Peking_University_First_Hospital	male	67	IV
P0230629002007	stomach_cancer	Peking_University_First_Hospital	female	71	II
P0230628002022	stomach_cancer	Peking_University_First_Hospital	male	68	I
P0230628002014	stomach_cancer	Peking_University_First_Hospital	female	71	I
P0230629002002	stomach_cancer	Peking_University_First_Hospital	male	76	II
P0230629002004	stomach_cancer	Peking_University_First_Hospital	female	82	II
P0230628002020	stomach_cancer	Peking_University_First_Hospital	male	72	IV
P0230628002025	stomach_cancer	Peking_University_First_Hospital	male	57	II
P0230628002021	stomach_cancer	Peking_University_First_Hospital	male	82	III
P0230629002005	stomach_cancer	Peking_University_First_Hospital	male	80	I
P0230629002009	stomach_cancer	Peking_University_First_Hospital	female	39	II
P0230629002010	stomach_cancer	Peking_University_First_Hospital	male	62	III
P0230629002011	stomach_cancer	Peking_University_First_Hospital	male	63	II
P0230512001010	lung_cancer	Beijing_Hospital	male	69	I
P0230627001002	lung_cancer	Beijing_Hospital	female	63	I
P0230627001006	lung_cancer	Beijing_Hospital	male	84	I
P0230602001004	lung_cancer	Beijing_Hospital	male	60	III
P0230602001010	lung_cancer	Beijing_Hospital	male	77	I
P0230602001019	lung_cancer	Beijing_Hospital	female	60	I
P0230602001003	lung_cancer	Beijing_Hospital	male	67	III
P0230627001003	lung_cancer	Beijing_Hospital	female	73	I
P0230609001002	lung_cancer	Beijing_Hospital	female	72	I
P0230609001001	lung_cancer	Beijing_Hospital	male	89	I
P0230602001016	lung_cancer	Beijing_Hospital	female	72	I
P0230609001004	lung_cancer	Beijing_Hospital	female	63	I
P0230609001012	lung_cancer	Beijing_Hospital	female	71	I
P0230602001020	lung_cancer	Beijing_Hospital	male	72	III
P0230602001015	lung_cancer	Beijing_Hospital	male	77	II
P0230526001001	lung_cancer	Beijing_Hospital	male	61	III
P0230529001012	lung_cancer	Beijing_Hospital	female	70	I
P0230526001007	lung_cancer	Beijing_Hospital	female	55	I
P0230602001001	lung_cancer	Beijing_Hospital	female	66	I
P0230529001007	lung_cancer	Beijing_Hospital	male	62	I
P0230602001006	lung_cancer	Beijing_Hospital	male	80	I
P0230605001009	lung_cancer	Beijing_Hospital	male	68	I
P0230529001003	lung_cancer	Beijing_Hospital	male	75	I
P0230602001017	lung_cancer	Beijing_Hospital	male	71	I
P0230605001002	lung_cancer	Beijing_Hospital	male	86	I
P0230529001001	lung_cancer	Beijing_Hospital	female	83	II
P0230616001002	lung_cancer	Beijing_Hospital	female	74	I
P0230519001004	lung_cancer	Beijing_Hospital	male	67	I
P0230519001007	lung_cancer	Beijing_Hospital	female	57	I
P0230523001001	lung_cancer	Beijing_Hospital	female	65	I
P0230523001002	lung_cancer	Beijing_Hospital	male	60	I
P0230523001003	lung_cancer	Beijing_Hospital	female	49	I
P0230526001003	lung_cancer	Beijing_Hospital	female	69	I
P0230529001011	lung_cancer	Beijing_Hospital	male	73	I
P0230529001013	lung_cancer	Beijing_Hospital	male	59	I
P0230616001005	lung_cancer	Beijing_Hospital	male	79	I
P0230621001001	lung_cancer	Beijing_Hospital	male	72	I
P0230621001006	lung_cancer	Beijing_Hospital	female	37	I
P0230621001010	lung_cancer	Beijing_Hospital	female	75	I
P0230621001013	lung_cancer	Beijing_Hospital	female	69	I
P0230621001004	lung_cancer	Beijing_Hospital	female	57	I
P0230621001012	lung_cancer	Beijing_Hospital	female	71	I
P0230801001008	lung_cancer	Beijing_Hospital	male	84	I
P0230804001004	lung_cancer	Beijing_Hospital	female	62	II
P0230804001007	lung_cancer	Beijing_Hospital	female	69	I
P0230804001008	lung_cancer	Beijing_Hospital	male	66	I
P0230818001005	lung_cancer	Beijing_Hospital	male	81	I
P0230719002003	liver_cancer	Sir_Run_Run_Shaw_Hospital	male	76	I
P0231018001120	liver_cancer	Sir_Run_Run_Shaw_Hospital	male	66	I
P0231018001196	liver_cancer	Sir_Run_Run_Shaw_Hospital	male	70	I
P0231018001129	liver_cancer	Sir_Run_Run_Shaw_Hospital	male	67	I
P0231018001198	liver_cancer	Sir_Run_Run_Shaw_Hospital	male	54	I
P0231018001108	liver_cancer	Sir_Run_Run_Shaw_Hospital	female	63	I
P0231018001189	liver_cancer	Sir_Run_Run_Shaw_Hospital	female	63	I
P0231018001112	liver_cancer	Sir_Run_Run_Shaw_Hospital	male	70	I
P0231018001110	liver_cancer	Sir_Run_Run_Shaw_Hospital	male	68	II
P0231018001104	liver_cancer	Sir_Run_Run_Shaw_Hospital	male	35	IV
P0231018001186	liver_cancer	Sir_Run_Run_Shaw_Hospital	male	64	II
P0231018001096	liver_cancer	Sir_Run_Run_Shaw_Hospital	male	54	I
P0231018001197	liver_cancer	Sir_Run_Run_Shaw_Hospital	male	70	I
P0231018001111	liver_cancer	Sir_Run_Run_Shaw_Hospital	female	56	I
P0231018001231	liver_cancer	Sir_Run_Run_Shaw_Hospital	male	57	I
P0231018001190	liver_cancer	Sir_Run_Run_Shaw_Hospital	male	70	II
P0231018001002	liver_cancer	Sir_Run_Run_Shaw_Hospital	male	52	I
P0231018001003	liver_cancer	Sir_Run_Run_Shaw_Hospital	male	66	I
P0231018001004	liver_cancer	Sir_Run_Run_Shaw_Hospital	male	52	I
P0231018001005	liver_cancer	Sir_Run_Run_Shaw_Hospital	female	66	I
P0231018001006	liver_cancer	Sir_Run_Run_Shaw_Hospital	male	62	I
P0231018001007	liver_cancer	Sir_Run_Run_Shaw_Hospital	male	57	IV
P0231018001008	liver_cancer	Sir_Run_Run_Shaw_Hospital	female	66	II
P0231018001009	liver_cancer	Sir_Run_Run_Shaw_Hospital	male	48	I
P0231018001011	liver_cancer	Sir_Run_Run_Shaw_Hospital	male	60	I
P0231018001013	liver_cancer	Sir_Run_Run_Shaw_Hospital	male	61	I
P0231018001016	liver_cancer	Sir_Run_Run_Shaw_Hospital	male	62	I
P0231018001017	liver_cancer	Sir_Run_Run_Shaw_Hospital	male	68	I
P0231018001018	liver_cancer	Sir_Run_Run_Shaw_Hospital	male	67	II
P0231018001019	liver_cancer	Sir_Run_Run_Shaw_Hospital	male	57	II
P0231018001020	liver_cancer	Sir_Run_Run_Shaw_Hospital	male	37	I
P0231018001021	liver_cancer	Sir_Run_Run_Shaw_Hospital	male	47	I
P0231018001022	liver_cancer	Sir_Run_Run_Shaw_Hospital	male	48	I
P0231018001023	liver_cancer	Sir_Run_Run_Shaw_Hospital	male	39	I
P0231018001024	liver_cancer	Sir_Run_Run_Shaw_Hospital	male	68	I
P0231018001025	liver_cancer	Sir_Run_Run_Shaw_Hospital	male	47	I
P0231018001026	liver_cancer	Sir_Run_Run_Shaw_Hospital	male	46	II
P0231018001027	liver_cancer	Sir_Run_Run_Shaw_Hospital	male	52	I
P0231018001028	liver_cancer	Sir_Run_Run_Shaw_Hospital	male	64	II
P0231018001029	liver_cancer	Sir_Run_Run_Shaw_Hospital	female	62	IV
P0231018001030	liver_cancer	Sir_Run_Run_Shaw_Hospital	female	43	I
P0231018001031	liver_cancer	Sir_Run_Run_Shaw_Hospital	male	65	I
P0231018001032	liver_cancer	Sir_Run_Run_Shaw_Hospital	male	50	I
P0231018001033	liver_cancer	Sir_Run_Run_Shaw_Hospital	male	59	I
P0231018001034	liver_cancer	Sir_Run_Run_Shaw_Hospital	male	42	I
P0231018001035	liver_cancer	Sir_Run_Run_Shaw_Hospital	male	37	I
P0231018001036	liver_cancer	Sir_Run_Run_Shaw_Hospital	male	67	I
P0231018001093	liver_cancer	Sir_Run_Run_Shaw_Hospital	female	62	I
P0231018001094	liver_cancer	Sir_Run_Run_Shaw_Hospital	female	70	III
P0231018001097	liver_cancer	Sir_Run_Run_Shaw_Hospital	female	61	I
P0231018001101	liver_cancer	Sir_Run_Run_Shaw_Hospital	female	62	I
P0231018001113	liver_cancer	Sir_Run_Run_Shaw_Hospital	female	39	II
P0231018001116	liver_cancer	Sir_Run_Run_Shaw_Hospital	male	65	I
P0231018001119	liver_cancer	Sir_Run_Run_Shaw_Hospital	male	59	I
P0231018001122	liver_cancer	Sir_Run_Run_Shaw_Hospital	female	69	II
P0231018001123	liver_cancer	Sir_Run_Run_Shaw_Hospital	female	64	I
P0231018001001	liver_cancer	Sir_Run_Run_Shaw_Hospital	female	59	II
P0231018001037	liver_cancer	Sir_Run_Run_Shaw_Hospital	male	52	I
P0231018001038	liver_cancer	Sir_Run_Run_Shaw_Hospital	male	70	II
P0231018001039	liver_cancer	Sir_Run_Run_Shaw_Hospital	male	46	II
P0231018001040	liver_cancer	Sir_Run_Run_Shaw_Hospital	male	66	II
P0231018001041	liver_cancer	Sir_Run_Run_Shaw_Hospital	female	58	I
P0231018001042	liver_cancer	Sir_Run_Run_Shaw_Hospital	male	65	I
P0231018001043	liver_cancer	Sir_Run_Run_Shaw_Hospital	male	53	I
P0231018001044	liver_cancer	Sir_Run_Run_Shaw_Hospital	female	42	I
P0231018001045	liver_cancer	Sir_Run_Run_Shaw_Hospital	female	68	I
P0231018001046	liver_cancer	Sir_Run_Run_Shaw_Hospital	female	60	I
P0231018001047	liver_cancer	Sir_Run_Run_Shaw_Hospital	male	49	II
P0231018001048	liver_cancer	Sir_Run_Run_Shaw_Hospital	male	53	I
P0231018001049	liver_cancer	Sir_Run_Run_Shaw_Hospital	female	70	I
P0231018001050	liver_cancer	Sir_Run_Run_Shaw_Hospital	male	56	I
P0231018001052	liver_cancer	Sir_Run_Run_Shaw_Hospital	female	62	I
P0231018001053	liver_cancer	Sir_Run_Run_Shaw_Hospital	male	44	I
P0231018001054	liver_cancer	Sir_Run_Run_Shaw_Hospital	male	47	I
P0231018001055	liver_cancer	Sir_Run_Run_Shaw_Hospital	male	65	I
P0231018001056	liver_cancer	Sir_Run_Run_Shaw_Hospital	male	64	I
P0231018001057	liver_cancer	Sir_Run_Run_Shaw_Hospital	male	65	I
P0231018001058	liver_cancer	Sir_Run_Run_Shaw_Hospital	male	60	I
P0231018001059	liver_cancer	Sir_Run_Run_Shaw_Hospital	male	68	I
P0231018001060	liver_cancer	Sir_Run_Run_Shaw_Hospital	male	53	I
P0231018001061	liver_cancer	Sir_Run_Run_Shaw_Hospital	male	53	II
